# Engineered CRISPR-Base Editors as a Permanent Treatment for Familial Dysautonomia

**DOI:** 10.1101/2024.11.27.625322

**Authors:** Shuqi Yun, Anil Chekuri, Jennifer Art, Krishnakanth Kondabolu, Samikshya Pokharel, Paolo Pigini, Sydnee Dymock, David Rufino-Ramos, Susan A. Slaugenhaupt, Nadja Zeltner, Benjamin P. Kleinstiver, Elisabetta Morini, Christiano R. R. Alves

## Abstract

Familial dysautonomia (FD) is a fatal autosomal recessive sensory and autonomic neuropathy. FD is caused by a T-to-C point mutation in intron 20 of the *Elongator acetyltransferase complex subunit 1* (*ELP1*) gene, which results in tissue-specific skipping of exon 20 to cause a premature termination codon and thus redues ELP1 protein levels. Here, we developed a CRISPR-Cas-based cytosine base editing strategy to permanently correct the disease-causing mutation and restore canonical mRNA splicing. Through systematic engineering of base editors and guide RNAs, we identified an optimal editor configuration capable of achieving up to 70% on-target correction in human cells and that restored *ELP1* exon 20 inclusion. To enable in vivo delivery, a dual adeno-associated virus (AAV) intein-split base editor was delivered via intravenous injections in a humanized FD mouse mode, resulting in genetic correction and significantly increased *ELP1* exon 20 inclusion in the brain and other tissues. In FD patient-derived iPSC-sympathetic neurons, we observed ∼10% correction efficiency but rescued disease-associated neuronal hyperactivity, demonstrating that partial correction can restore functional phenotypes. Genome-wide analyses revealed minimal off-target editing across multiple human cell types, supporting the specificity of this approach. Together, these findings establish a precise and permanent genome editing strategy for FD and supports the development of a one-time disease-modifying therapy for FD and highlights the therapeutic potential of base editing for splicing disorders.
