## Supplementary material for "Engineered CRISPR-Base Editors as a Permanent Treatment for Familial Dysautonomia": Table S5 - Off target validation analysis

### Sheet: Table S5
Table S5 - Validation of editing in target A4 spacers via rhAmpSeq
Note: tabs in this file includes the sequence quantification for each off-target site
site ID	spacer sequence	PAM	chromosome	hg 38 genomic location	strand	Cytosines in the edit window	P5/P7 primer	nominated by	amplicon sequence
On-target	GTAAGCGCCATTGTACTGTT		chr9	chr9:108899797-108899821	-	C6,C8,C9	oSY108/oSY109
OT1	TCAATCACCATTGTACTGAA	GCAG	chrX	chrX:111850409-111850433	-	C2,C6,C8,C9	oSY1546/oSY1547	GUIDE-seq	GGATGACCTTCCCCAAGCAGGCTGAGCCAACTTCTATGACACAAAGCCATAAGAACTGCGACATAGGCTCCTTGAAATGTTTTCAATCACCATTGTACTGAAGCAGTACAGAAGCACCAAGGAATGAGC
OT2	tTAAGCaCCATaGTACTGTT	GGCA	chr7	7:157368371-157368391	+	C6,C8,C9	oSY1484/oSY1485	GUIDE-seq / Cas-OFFinder	TGCGAGTGTCTTGGAAACGTTGTTTCCCATTGAACAACCAATTGGTGTGTGAATTTGCCACATCATATTCCTGGTAAAATCATTAAGCACCATAGTACTGTTGGCAAGACCTTTCATCCGTAAACATTGTGTGTGAGGACTGTTGTTGAGAGTTTGCGGAAAGGCACCTCTAGAG
OT3	GGGAGCTCCATTGTTCTGGA	AACA	chr2	chr2:238290400-238290424	+	C6,C8,C9	oSY1548/oSY1549	GUIDE-seq	AGGCTCTTTTGTTTCTTCCCTCCCATTGACGTCAATGGGGAGCTCCATTGTTCTGGAAACAAGAGTAAACAGACAGCTCATCCACACCTTACCGAGATTCTTCTTCATGCTTTTGCTGGGTCTTGCTCCATATTCAGCCTGCTACCTGATGTC
OT4	aTAAGCtCCATTGTACTGTg	TGTT	chr6	6:80217556-80217576	-	C6,C8,C9	oSY1520/oSY1521	GUIDE-seq / Cas-OFFinder	GGTTAAAAGTGGCTGTGTTTAGGGAGTAGGGGCAGGGAAGGAAGATGATACTTTGCATTATAAGCTCCATTGTACTGTGTGTTTTAGTGCTATGTTAATGGATTGCTTGAATTTTTAAATCTCTTCTGCCACATTC
OT5	GATAGCGCCATTGTACTGCC	TGGG	chr10	chr10:112697439-112697463	-	C6,C8,C9	/	GUIDE-seq	ATGGTGCATGCCTGTAATCCCAGCTACTCAGGAGGCTGAGGCAGGAGAATTGCTTGAACCTGGGAGGCAGAAGTTGCAGTGAGCTGAGATAGCGCCATTGTACTGCCTGGGCAACAAGAGCTAAACACTCTCTCAAAAAAAA
OT6	GTAAcCGCCATTGTgCTcTT	AGTG	chr5	5:73701414-73701434	+	C5,C6,C8,C9	oSY1468/oSY1469	Cas-OFFinder	GCATGGATGGCAGGGGATTAAATGTGAAAATATATGATATTGTATCAAAACTTCTGACTGAACTCAATAGGGAGTTTTCCCCCAGGCAAAGGGGTAAAAAATAAGCCATATAAGGTGATATCTGACACATTGTCAGTGAGATTTCTATTGGTAACCGCCATTGTGCTCTTAGTGGAAGTTGGGATGATGGGAGGG
OT7	GTgAGatCCATTGTACTGTT	TGGT	chr5	5:128531766-128531786	-	C8,C9	oSY1472/oSY1473	Cas-OFFinder	CCTTATTGCAAAGCTTTAACTGTTTATTAAAAAAGTAATAATCCATACATAAGCCCATCATGCAGTGAGATCCATTGTACTGTTTGGTGAAAGTTCTTTTAGACCTTTTAAAGCCAGTAAATATGTGTGTGTATATATATATATATATATACACACATACATATATATACACTTATATATACATACATATATATACACACACACGCACACAT
OT8	GTAAGCatCATTGTAaTGTT	TGTT	chr20	20:11631382-11631402	+	C6,C9	oSY1476/oSY1477	Cas-OFFinder	GCCTCCACAATGCAGCTCTTTTCTCCTTCTTGATTCCAGTCTACTCTCAATGTACCTTGACATAGACTTCAGTGACCTTTTGATATCTGTTCCTCAGGTCTAAAGGAATTCTTCAGTGGTAAGCATCATTGTAATGTTTGTTGATTGTCAACATTTTATAGCCTGGCTAGAAATCTTACTGT
OT9	GcAAtCGCCATTGTACTcTT	TGAT	chr7	7:108373138-108373158	-	C2,C6,C8,C9	oSY1480/oSY1481	Cas-OFFinder	TCCTCCTACTTCCACCCCTTGGCAATCGCCATTGTACTCTTTGATTCTATGAATTTGACTATTTTAGATACCTCCTATAAGTGGAACCATGCAGTATTTATCTTCCTGTGACTAGCTTATTTAACTTAGCATAATGTCCTCAATGTTCATCCATGTAGTTGCATATTACAGAATATTCTTTTTTTTAAGGCTGAACAGTATTCCACGG
OT10	GTAAtCGgaATTGTACTGTT	TGGT	chr2	2:101681348-101681368	-	C6	oSY1490/oSY1491	Cas-OFFinder	CACATTTTCTTTGTTCTTTTTCCTAAGCATGTTAGGTTTAATTATTTATAAATGTAATCGGAATTGTACTGTTTGGTAACCCGCTTCTTTTGACTTCATATATTGCTAACATTCTCACATCATTAAATACCATGTTACAACCTA
OT11	aTAAGCGCCATTGaAaTGTT	GGTG	chr2	2:181955805-181955825	+	C6,C8,C9	oSY1492/oSY1493	Cas-OFFinder	TGGGAGGAGCTTATACACTATCTTTTTCATAAATAACACTTTTCTTGATTATTAAGAAGTAAATAAAATGATCTTCAATTCTAGCACACAGAGATAAGCGCCATTGAAATGTTGGTGTGCTTTGGTCTAGTCTTTTGTCTATGCA
OT12	GaAAGCaCaATTGTACTGTT		chr4	4:84122236-84122256	+	C6,C8	/	Cas-OFFinder
OT13	GTAAcCtCCATTGTACTcTT	TGAT	chr17	17:20055108-20055128	+	C5,C6,C8,C9	oSY1500/oSY1501	Cas-OFFinder	TGTACAGCTGATCTTGAGAGCTTATTCATCTTACTTAACTGCAACGTTATGTTCGTTGATTAGTAACTCCTCGTTTCCCGCCCTGCAGCTCCAGGTAACCTCCATTGTACTCTTTGATTCTATGAATTTGTCTATTTTTGGTATCTCATATAAGTGGAGTCGTGCAGTATTTGT
OT14	GTAAGCcaCATTtTACTGTT	GGCT	chr9	9:20783358-20783378	+	C6,C7,C9	oSY1504/oSY1505	Cas-OFFinder	GCAGCTGGTAAAGAGGAGGGGCAGAATTACTATTAGGGCTGTAAATATCCTCCTTATGATACTGTGTTGCTTTAAGGAGGCTTTGAGTAGATATATGATCACTGTTTTAAAAAATGTAAGCCACATTTTACTGTTGGCTTTTTTTTTTCCTGCACCTATCTGGAACTTTACATTCCAGTCACACCTATGAATTTAACATGCCCCAAACTCTTCAAG
OT15	GTAAcCGCCATTcTACTcTT	TGCT	chr9	9:119299259-119299279	+	C5,C6,C8,C9	oSY1508/oSY1509	Cas-OFFinder	CCACTCCTCAACCGTAGACCCTGGTAACCGCCATTCTACTCTTTGCTTCTATGAATTTGACTTATTTAGTTTCCACATATAAGTGAGTACAAGTGGGCCG
OT16	GTAAGCGtCATTGTACatTT	TGTT	chrX	X:137869964-137869984	-	C6,C9	oSY1524/oSY1525	Cas-OFFinder	CAGTGACAAGAGTGAGACTCTGTCTCAAAAAAAAAAAAAAAAAATCATCACACTCTCAGAAATGAATTCACTCCATGTCAGCTTTCTGAAACATCCCAGGTAAGCGTCATTGTACATTTTGTTACTCTGATTTATAATCCATAACCTATTGCTTCTATGGAAAAAAGAGGCACCAAGCCC
OT17	GTAAcCaCCATTcTACTGTT	GGTA	chr14	14:50495850-50495870	-	C5,C6,C8,C9	oSY1512/oSY1513	Cas-OFFinder	AACTCTTTGCTGCCTCCCCACAGCCACTAGTAACCACCATTCTACTGTTGGTATCTATGAATTTGGCTCCTTTAGATACTTTATATAAGTGGAATCATACAGTATTTGTCCTTTTCTGACTAGGCTGTTTCA
OT18	GTAAGCaCCcTTGTACTaTT	GGTA	chr6	6:114323379-114323399	-	C6,C8,C9,C10	oSY1516/oSY1517	Cas-OFFinder	TTCATGATCCCTGCCACCAATCATACTGTCAACTAAGGGTTACAATGATTTTTGAGGATAAAATGTAAGCACCCTTGTACTATTGGTATGAACAGATTAATTATTTTACCTGTATCACCCCCAACACATAAAAATCATCCCAAAATGAGTCCTCCT
OT19	GTAAGCaCCATTcTACTcTT	TGCT	chr10	10:58977172-58977192	-	C6,C8,C9	oSY1530/oSY1531	Cas-OFFinder	GCTCTCTAGAACTTATGCATCCTACATACTAACTTTGTACTTTTTGACTAATATCTTCCCATTTCCCCTCATCTTTCACCTCTGGTAAGCACCATTCTACTCTTTGCTTCTATGAAATTGAATTTTTTAGATTTCACCTATAAGTGAAAGCATGCACTATTTTTCTTTCTGGGTAGGGCTTATTTCACT
OT20	GTAAcCaCCATTcTACTGTT	TGCT	chr18	18:57308356-57308376	-	C5,C6,C8,C9	oSY1532/oSY1533	Cas-OFFinder	AAACATCTCCCCAATTCCCCCCACCAGCCCTAGTAACCACCATTCTACTGTTTGCTTCTATGAGTTCAACTTTTTTTAGATTTCACGTATAAGGGAGATCATTTGGATTTTCTTTCTATGTCTTTCTTATTTCACTTGACATAATGTCTTACAGGTTCATCTATGTTGTCACAAATGACAGGATGTCCTTATTTTTAAGGCTGGCTGGCTTGTATT
