## Supplementary material for "Engineered CRISPR-Base Editors as a Permanent Treatment for Familial Dysautonomia": Table S3 - Plasmids

### Sheet: Table S3 - Plasmids
Table S3 - Plasmids
sgRNA entry vector
plasmid ID	Addgene ID	plasmid nickname	plasmid description	plasmid use
BPK1520	65777	SpCas9 gRNA entry vector	pU6-BsmBI_cassette-SpCas9_sgRNA	BsmBI entry cassette for cloning SpCas9 sgRNAs under a U6 promoter
pegRNA entry vector
plasmid ID	Addgene ID	plasmid nickname	plasmid description	plasmid use
LM1138	to be deposited	Prime editor pegRNA entry vector	pUC19-U6-[BsmBI]-tevopreQ1-term (epegRNA_entry_vector)	BsmBI entry cassette for cloning pegRNAs under a U6 promoter
Expression vectors for A-to-G base editors
plasmid ID	Addgene ID	plasmid nickname	plasmid description	plasmid use
RTW5025	140003	ABEmax-SpRY	pCMV-T7-(MAX)ABE-RRLWKQRRPQR-P2A-EGFP(A61R/L1111R/D1135L/S1136W/G1218K/E1219Q/N1317R/A1322R/R1333P/R1335Q/T1337R)	CMV and T7 promoter expression plasmid for human codon optimized ABEmax A-to-G editor with nSpRY(D10A) and P2A-EGFP
KAC1335	185917	ABE8.20m-SpRY	pCMV-T7-ABE8.20m-SpRY-P2A-EGFP	CMV and T7 promoter expression plasmid for human codon optimized ABEmax A-to-G editor with nSpG(D10A) and P2A-EGFP
KAC1069	185912	ABE8e-SpRY	pCMV-T7-ABE8e-SpRY-P2A-EGFP
Expression vectors for C-to-T base editors
plasmid ID	Addgene ID	plasmid nickname	plasmid description	plasmid use
RTW5133	139999	BE4max-nSpRY	pCAG-(MAX)BE4-RRLWKQRRPQR(A61R/L1111R/D1135L/S1136W/G1218K/E1219Q/N1317R/A1322R/R1333P/R1335Q/T1337R)-P2A-EGFP	CAG promoter expression plasmid for human codon optimized BE4max C-to-T editor with nSpRY(D10A) and P2A-EGFP
RTW4552	139998	BE4max-nSpG	pCAG-APOBEC1-SpG-BE4max-P2A-EGFP	CAG promoter expression plasmid for human codon optimized BE4max C-to-T editor with nSpG(D10A) and P2A-EGFP
BKS777	to be deposited	TadCBEd-nSpG	pCMV-T7-BPNLS(SV40)-TadCBEd-gsXTENgs-nSpG(D10A)-UGI-UGI-BPNLS(SV40)-P2A-EGFP	CMV and T7 promoter expression plasmid for human codon optimized TadCBEd C-to-T editor with nSpG(D10A) and P2A-EGFP
BKS428	to be deposited	TadCBEd-nSpRY	pCMV-T7-BPNLS(SV40)-TadCBEd-gsXTENgs-nSpRY(D10A)-UGI-UGI-BPNLS(SV40)-P2A-EGFP	CMV and T7 promoter expression plasmid for human codon optimized TadCBEd C-to-T editor with nSpRY(D10A) and P2A-EGFP
BKS1345	to be deposited	TadCBE6a-nSpG	pCMV-T7-BPNLS(SV40)-TadCBE6a-gsXTENgs-nSpG(D10A)-UGI-UGI-BPNLS(SV40)-P2A-EGFP	CMV and T7 promoter expression plasmid for human codon optimized TadCBE6a C-to-T editor with nSpG(D10A) and P2A-EGFP
BKS1349	to be deposited	TadCBE6a-nSpRY	pCMV-T7-BPNLS(SV40)-TadCBE6a-gsXTENgs-nSpRY(D10A)-UGI-UGI-BPNLS(SV40)-P2A-EGFP	CMV and T7 promoter expression plasmid for human codon optimized TadCBE6a C-to-T editor with nSpRY(D10A) and P2A-EGFP
BKS1357	to be deposited	TadCBE6b-nSpG	pCMV-T7-BPNLS(SV40)-TadCBE6b-gsXTENgs-nSpG(D10A)-UGI-UGI-BPNLS(SV40)-P2A-EGFP	CMV and T7 promoter expression plasmid for human codon optimized TadCBE6b C-to-T editor with nSpG(D10A) and P2A-EGFP
BKS1361	to be deposited	TadCBE6b-nSpRY	pCMV-T7-BPNLS(SV40)-TadCBE6b-gsXTENgs-nSpRY(D10A)-UGI-UGI-BPNLS(SV40)-P2A-EGFP	CMV and T7 promoter expression plasmid for human codon optimized TadCBE6b C-to-T editor with nSpRY(D10A) and P2A-EGFP
BKS1022	to be deposited	TadCBEd-nLWRYEK	pCMV-T7-BPNLS(SV40)-TadCBEd-gsXTENgs-nLWRYEK(D10A)-UGI-UGI-BPNLS(SV40)-P2A-EGFP	CMV and T7 promoter expression plasmid for human codon optimized TadCBEd C-to-T editor with nLWRYEK(D10A) and P2A-EGFP
AAV plasmids (N- and C-terminal constructs)
plasmid ID	Addgene ID	plasmid nickname	plasmid description	plasmid use
SY367	to be deposited	C-term AAV-SpG-ELP1-gRNA-C6(human)	AAV-(ITR)-pCBh-BPNLS(SV40)-NpuC-SpG(C-term)-gs-BPNLS(SV40)-UGI-WPRE-bGHpA-(rev)-SpCas9-hU6-ELP1_C6(ITR)	Cbh promoter expression plasmid for C-terminal intein-split AAV construct with C-term of TadA CDd and human gRNA C6
SY370	to be deposited	N-term AAV-SpG-ELP1-gRNA-C6(human)	AAV-(ITR)-pCBh-BPNLS(SV40)-TadACDd-gs-nSpCas9(D10A)(N-term)-NpuN-BPNLS(SV40)-WPRE-bGH_PA-(rev)-SpCas9-hU6-ELP1_C6-(ITR)	Cbh promoter expression plasmid for N-terminal intein-split AAV construct with N-term of TadA CDd and human gRNA C6
SY377	to be deposited	C-term AAV-SpRY-ELP1-gRNA-C11(human)	AAV-(ITR)-pCBh-BPNLS(SV40)-NpuC-SpRY(C-term)-gs-BPNLS(SV40)-UGI-WPRE-bGHpA-(rev)-SpCas9-hU6-ELP1_C11-(ITR)	Cbh promoter expression plasmid for C-terminal intein-split AAV construct with C-term of TadA CDd and human gRNA C11
SY373	to be deposited	N-term AAV-SpRY-ELP1-gRNA-C11(human)	AAV-(ITR)-pCBh-BPNLS(SV40)-TadACDd-gs-nSpCas9(D10A/A61R)(N-term)-NpuN-BPNLS(SV40)-WPRE-bGH_PA-(rev)-SpCas9-hU6-ELP1_C11-(ITR)	Cbh promoter expression plasmid for N-terminal intein-split AAV construct with N-term of TadA CDd and human gRNA C11
SY645	to be deposited	C-term AAV-SpG-ELP1-rev_gRNA-C6(human)	AAV-(ITR)-pCBh-BPNLS(SV40)-NpuC-SpG(C-term)-gs-BPNLS(SV40)-UGI-WPRE-bGHpA-(rev)-SpCas9-rev_hU6-ELP1_C6-(ITR)	Cbh promoter expression plasmid for C-terminal intein-split AAV construct with C-term of TadA CDd and reverse human gRNA C6
SY649	to be deposited	N-term AAV-SpG-ELP1-rev_gRNA-C6(human)	AAV-(ITR)-pCBh-BPNLS(SV40)-TadACDd-gs-nSpCas9(D10A)(N-term)-NpuN-BPNLS(SV40)-WPRE-bGH_PA-(rev)-SpCas9-rev_hU6-ELP1_C6-(ITR)	Cbh promoter expression plasmid for N-terminal intein-split AAV construct with N-term of TadA CDd and reverse human gRNA C6
SY656	to be deposited	C-term AAV-SpRY-ELP1-rev_gRNA-C11(human)	AAV-(ITR)-pCBh-BPNLS(SV40)-NpuC-SpRY(C-term)-gs-BPNLS(SV40)-UGI-WPRE-bGHpA-(rev)-SpCas9-rev_hU6-ELP1_C11-(ITR)	Cbh promoter expression plasmid for C-terminal intein-split AAV construct with C-term of TadA CDd and reverse human gRNA C11
SY653	to be deposited	N-term AAV-SpRY-ELP1-rev_gRNA-C11(human)	AAV-(ITR)-pCBh-BPNLS(SV40)-TadACDd-gs-nSpCas9(D10A/A61R)(N-term)-NpuN-BPNLS(SV40)-WPRE-bGH_PA-(rev)-SpCas9-rev_hU6-ELP1_C11-(ITR)	Cbh promoter expression plasmid for N-terminal intein-split AAV construct with N-term of TadA CDd and reverse human gRNA C11
CRC231	to be deposited	N-term AAV-SpCas9-gRNA-casette	AAV-(ITR)-pCBh-BPNLS(SV40)-TadACDd-gs-nSpCas9(D10A/A61R)(N-term)-NpuN-BPNLS(SV40)-WPRE-bGH_PA-(rev)-SpCas9_gRNA-BsmBI_RFPcassette-hU6-(ITR)	Cbh promoter expression plasmid for N-terminal intein-split AAV construct with N-term of TadA CDd
CRC254	to be deposited	C-term AAV-SpCas9-gRNA-casette	AAV-(ITR)-pCBh-BPNLS(SV40)-TadACDd-gs-nSpCas9(D10A)(N-term)-NpuN-BPNLS(SV40)-WPRE-bGH_PA-(rev)-SpCas9_gRNA-BsmBI_RFPcassette-hU6-(ITR)	Cbh promoter expression plasmid for C-terminal intein-split AAV construct with C-term of TadA CDd
Expression vector for nucleases
plasmid ID	Addgene ID	plasmid nickname	plasmid description	plasmid use
RTW4177	139988	SpCas9-SpG	pCMV-T7-SpG-BPNLS(SV40)-3xFLAG-P2A-EGFP	CMV and T7 promoter expression plasmid for human codon optimized SpCas9-SpG-BPNLS(SV40)-3xFLAG-P2A-EGFP
RTW4830	139989	SpCas9-SpRY	pCMV-T7-SpRY-BPNLS(SV40)-3xFLAG-P2A-EGFP	CMV and T7 promoter expression plasmid for human codon optimized SpCas9-SpRY-BPNLS(SV40)-3xFLAG-P2A-EGFP
Expression vectors for prime editors
plasmid ID	Addgene ID	plasmid nickname	plasmid description	plasmid use
LM1057	174820	PEmax-SpCas9	pCMV-Pemax-SpCas9	CMV romoter expression plasmid for prime editor WT
