## Supplementary material for "Engineered CRISPR-Base Editors as a Permanent Treatment for Familial Dysautonomia": Table S2 - gRNA target sites

### Sheet: Table S2 - gRNA target sites
Table S2 - gRNA target sites
site ID	spacer sequence	PAM	gene	sgRNA miniprep ID	plasmid description	sgRNA origin	P5 primer	P5 primer full sequence	P5 primer annealing sequence	P7 primer	P7 primer full sequence	P7 primer annealing sequence	amplicon sequence
Control condition	N/A	N/A	"Control"	SL695	pUC19-SpCas9sgRNA-empty_guide	Addgene ID 133961	N/A	N/A	N/A	N/A	N/A	N/A	N/A
human-ELP1-A4	GGCACTTACTTGTCCAACCA	GGC	ELP1	SY92	pUC19-U6-SpCas9gRNA-NGN-ELP1-I20-T6C	present study	oSY108	ACACTCTTTCCCTACACGACGCTCTTCCGATCTGCCAAGGGGAAACTTAGAAGTTG	GCCAAGGGGAAACTTAGAAGTTG	oSY109	GACTGGAGTTCAGACGTGTGCTCTTCCGATCTGCCTCTAAGAATCTGATTGATGATATAGGT	GCCTCTAAGAATCTGATTGATGATATAGGT	GCCAAGGGGAAACTTAGAAGTTGTTCATCATCGAGCCCTGGTTTTAGCTCAGATTCGGAAGTGGTTGGACAAGTAAGCGCCATTGTACTGTTTGCGACTAGTTAGCTTGTGATTTATGTGTGAAGACAATAAGTATTTTATTACAATTTCGAGAACTTAAAATTATGAAAAGCCCTCATTACCTATATCATCAATCAGATTCTTAGAGGC
human-ELP1-A5	GGGCACTTACTTGTCCAACC	GGG	ELP1	SY93	pUC19-U6-SpCas9gRNA-NGG-ELP1-I20-T6C	present study	oSY108	ACACTCTTTCCCTACACGACGCTCTTCCGATCTGCCAAGGGGAAACTTAGAAGTTG	GCCAAGGGGAAACTTAGAAGTTG	oSY109	GACTGGAGTTCAGACGTGTGCTCTTCCGATCTGCCTCTAAGAATCTGATTGATGATATAGGT	GCCTCTAAGAATCTGATTGATGATATAGGT	GCCAAGGGGAAACTTAGAAGTTGTTCATCATCGAGCCCTGGTTTTAGCTCAGATTCGGAAGTGGTTGGACAAGTAAGCGCCATTGTACTGTTTGCGACTAGTTAGCTTGTGATTTATGTGTGAAGACAATAAGTATTTTATTACAATTTCGAGAACTTAAAATTATGAAAAGCCCTCATTACCTATATCATCAATCAGATTCTTAGAGGC
human-ELP1-A6	GTGGCACTTACTTGTCCAAC	GTG	ELP1	SY94	pUC19-U6-SpCas9gRNA-NNN-ELP1-I20-T6C	present study	oSY108	ACACTCTTTCCCTACACGACGCTCTTCCGATCTGCCAAGGGGAAACTTAGAAGTTG	GCCAAGGGGAAACTTAGAAGTTG	oSY109	GACTGGAGTTCAGACGTGTGCTCTTCCGATCTGCCTCTAAGAATCTGATTGATGATATAGGT	GCCTCTAAGAATCTGATTGATGATATAGGT	GCCAAGGGGAAACTTAGAAGTTGTTCATCATCGAGCCCTGGTTTTAGCTCAGATTCGGAAGTGGTTGGACAAGTAAGCGCCATTGTACTGTTTGCGACTAGTTAGCTTGTGATTTATGTGTGAAGACAATAAGTATTTTATTACAATTTCGAGAACTTAAAATTATGAAAAGCCCTCATTACCTATATCATCAATCAGATTCTTAGAGGC
human-ELP1-A7	GATGGCACTTACTTGTCCAA	GAT	ELP1	SY95	pUC19-U6-SpCas9gRNA-NNN-ELP1-I20-T6C	present study	oSY108	ACACTCTTTCCCTACACGACGCTCTTCCGATCTGCCAAGGGGAAACTTAGAAGTTG	GCCAAGGGGAAACTTAGAAGTTG	oSY109	GACTGGAGTTCAGACGTGTGCTCTTCCGATCTGCCTCTAAGAATCTGATTGATGATATAGGT	GCCTCTAAGAATCTGATTGATGATATAGGT	GCCAAGGGGAAACTTAGAAGTTGTTCATCATCGAGCCCTGGTTTTAGCTCAGATTCGGAAGTGGTTGGACAAGTAAGCGCCATTGTACTGTTTGCGACTAGTTAGCTTGTGATTTATGTGTGAAGACAATAAGTATTTTATTACAATTTCGAGAACTTAAAATTATGAAAAGCCCTCATTACCTATATCATCAATCAGATTCTTAGAGGC
human-ELP1-A8	GAATGGCACTTACTTGTCCA	GAA	ELP1	SY96	pUC19-U6-SpCas9gRNA-NNN-ELP1-I20-T6C	present study	oSY108	ACACTCTTTCCCTACACGACGCTCTTCCGATCTGCCAAGGGGAAACTTAGAAGTTG	GCCAAGGGGAAACTTAGAAGTTG	oSY109	GACTGGAGTTCAGACGTGTGCTCTTCCGATCTGCCTCTAAGAATCTGATTGATGATATAGGT	GCCTCTAAGAATCTGATTGATGATATAGGT	GCCAAGGGGAAACTTAGAAGTTGTTCATCATCGAGCCCTGGTTTTAGCTCAGATTCGGAAGTGGTTGGACAAGTAAGCGCCATTGTACTGTTTGCGACTAGTTAGCTTGTGATTTATGTGTGAAGACAATAAGTATTTTATTACAATTTCGAGAACTTAAAATTATGAAAAGCCCTCATTACCTATATCATCAATCAGATTCTTAGAGGC
human-ELP1-A9	GCAATGGCACTTACTTGTCC	GCA	ELP1	SY97	pUC19-U6-SpCas9gRNA-NNN-ELP1-I20-T6C	present study	oSY108	ACACTCTTTCCCTACACGACGCTCTTCCGATCTGCCAAGGGGAAACTTAGAAGTTG	GCCAAGGGGAAACTTAGAAGTTG	oSY109	GACTGGAGTTCAGACGTGTGCTCTTCCGATCTGCCTCTAAGAATCTGATTGATGATATAGGT	GCCTCTAAGAATCTGATTGATGATATAGGT	GCCAAGGGGAAACTTAGAAGTTGTTCATCATCGAGCCCTGGTTTTAGCTCAGATTCGGAAGTGGTTGGACAAGTAAGCGCCATTGTACTGTTTGCGACTAGTTAGCTTGTGATTTATGTGTGAAGACAATAAGTATTTTATTACAATTTCGAGAACTTAAAATTATGAAAAGCCCTCATTACCTATATCATCAATCAGATTCTTAGAGGC
human-ELP1-A10	GACAATGGCACTTACTTGTC	GAC	ELP1	SY98	pUC19-U6-SpCas9gRNA-NNN-ELP1-I20-T6C	present study	oSY108	ACACTCTTTCCCTACACGACGCTCTTCCGATCTGCCAAGGGGAAACTTAGAAGTTG	GCCAAGGGGAAACTTAGAAGTTG	oSY109	GACTGGAGTTCAGACGTGTGCTCTTCCGATCTGCCTCTAAGAATCTGATTGATGATATAGGT	GCCTCTAAGAATCTGATTGATGATATAGGT	GCCAAGGGGAAACTTAGAAGTTGTTCATCATCGAGCCCTGGTTTTAGCTCAGATTCGGAAGTGGTTGGACAAGTAAGCGCCATTGTACTGTTTGCGACTAGTTAGCTTGTGATTTATGTGTGAAGACAATAAGTATTTTATTACAATTTCGAGAACTTAAAATTATGAAAAGCCCTCATTACCTATATCATCAATCAGATTCTTAGAGGC
human-ELP1-A11	GCAAGTAAGTGCCATTGTAC	GCA	ELP1	SY99	pUC19-U6-SpCas9gRNA-NNN-ELP1-I20-T6C	present study	oSY108	ACACTCTTTCCCTACACGACGCTCTTCCGATCTGCCAAGGGGAAACTTAGAAGTTG	GCCAAGGGGAAACTTAGAAGTTG	oSY109	GACTGGAGTTCAGACGTGTGCTCTTCCGATCTGCCTCTAAGAATCTGATTGATGATATAGGT	GCCTCTAAGAATCTGATTGATGATATAGGT	GCCAAGGGGAAACTTAGAAGTTGTTCATCATCGAGCCCTGGTTTTAGCTCAGATTCGGAAGTGGTTGGACAAGTAAGCGCCATTGTACTGTTTGCGACTAGTTAGCTTGTGATTTATGTGTGAAGACAATAAGTATTTTATTACAATTTCGAGAACTTAAAATTATGAAAAGCCCTCATTACCTATATCATCAATCAGATTCTTAGAGGC
human-ELP1-C4	GAGCGCCATTGTACTGTTTG	GAG	ELP1	SY100	pUC19-U6-SpCas9gRNA-NNN-ELP1-I20-T6C	present study	oSY108	ACACTCTTTCCCTACACGACGCTCTTCCGATCTGCCAAGGGGAAACTTAGAAGTTG	GCCAAGGGGAAACTTAGAAGTTG	oSY109	GACTGGAGTTCAGACGTGTGCTCTTCCGATCTGCCTCTAAGAATCTGATTGATGATATAGGT	GCCTCTAAGAATCTGATTGATGATATAGGT	GCCAAGGGGAAACTTAGAAGTTGTTCATCATCGAGCCCTGGTTTTAGCTCAGATTCGGAAGTGGTTGGACAAGTAAGCGCCATTGTACTGTTTGCGACTAGTTAGCTTGTGATTTATGTGTGAAGACAATAAGTATTTTATTACAATTTCGAGAACTTAAAATTATGAAAAGCCCTCATTACCTATATCATCAATCAGATTCTTAGAGGC
human-ELP1-C5	GAAGCGCCATTGTACTGTTT	GAA	ELP1	SY101	pUC19-U6-SpCas9gRNA-NNN-ELP1-I20-T6C	present study	oSY108	ACACTCTTTCCCTACACGACGCTCTTCCGATCTGCCAAGGGGAAACTTAGAAGTTG	GCCAAGGGGAAACTTAGAAGTTG	oSY109	GACTGGAGTTCAGACGTGTGCTCTTCCGATCTGCCTCTAAGAATCTGATTGATGATATAGGT	GCCTCTAAGAATCTGATTGATGATATAGGT	GCCAAGGGGAAACTTAGAAGTTGTTCATCATCGAGCCCTGGTTTTAGCTCAGATTCGGAAGTGGTTGGACAAGTAAGCGCCATTGTACTGTTTGCGACTAGTTAGCTTGTGATTTATGTGTGAAGACAATAAGTATTTTATTACAATTTCGAGAACTTAAAATTATGAAAAGCCCTCATTACCTATATCATCAATCAGATTCTTAGAGGC
human-ELP1-C6	GTAAGCGCCATTGTACTGTT	GTA	ELP1	SY102	pUC19-U6-SpCas9gRNA-NNN-ELP1-I20-T6C	present study	oSY108	ACACTCTTTCCCTACACGACGCTCTTCCGATCTGCCAAGGGGAAACTTAGAAGTTG	GCCAAGGGGAAACTTAGAAGTTG	oSY109	GACTGGAGTTCAGACGTGTGCTCTTCCGATCTGCCTCTAAGAATCTGATTGATGATATAGGT	GCCTCTAAGAATCTGATTGATGATATAGGT	GCCAAGGGGAAACTTAGAAGTTGTTCATCATCGAGCCCTGGTTTTAGCTCAGATTCGGAAGTGGTTGGACAAGTAAGCGCCATTGTACTGTTTGCGACTAGTTAGCTTGTGATTTATGTGTGAAGACAATAAGTATTTTATTACAATTTCGAGAACTTAAAATTATGAAAAGCCCTCATTACCTATATCATCAATCAGATTCTTAGAGGC
human-ELP1-C7	GGTAAGCGCCATTGTACTGT	GGT	ELP1	SY103	pUC19-U6-SpCas9gRNA-NGN-ELP1-I20-T6C	present study	oSY108	ACACTCTTTCCCTACACGACGCTCTTCCGATCTGCCAAGGGGAAACTTAGAAGTTG	GCCAAGGGGAAACTTAGAAGTTG	oSY109	GACTGGAGTTCAGACGTGTGCTCTTCCGATCTGCCTCTAAGAATCTGATTGATGATATAGGT	GCCTCTAAGAATCTGATTGATGATATAGGT	GCCAAGGGGAAACTTAGAAGTTGTTCATCATCGAGCCCTGGTTTTAGCTCAGATTCGGAAGTGGTTGGACAAGTAAGCGCCATTGTACTGTTTGCGACTAGTTAGCTTGTGATTTATGTGTGAAGACAATAAGTATTTTATTACAATTTCGAGAACTTAAAATTATGAAAAGCCCTCATTACCTATATCATCAATCAGATTCTTAGAGGC
human-ELP1-C8	GAGTAAGCGCCATTGTACTG	GAG	ELP1	SY104	pUC19-U6-SpCas9gRNA-NNN-ELP1-I20-T6C	present study	oSY108	ACACTCTTTCCCTACACGACGCTCTTCCGATCTGCCAAGGGGAAACTTAGAAGTTG	GCCAAGGGGAAACTTAGAAGTTG	oSY109	GACTGGAGTTCAGACGTGTGCTCTTCCGATCTGCCTCTAAGAATCTGATTGATGATATAGGT	GCCTCTAAGAATCTGATTGATGATATAGGT	GCCAAGGGGAAACTTAGAAGTTGTTCATCATCGAGCCCTGGTTTTAGCTCAGATTCGGAAGTGGTTGGACAAGTAAGCGCCATTGTACTGTTTGCGACTAGTTAGCTTGTGATTTATGTGTGAAGACAATAAGTATTTTATTACAATTTCGAGAACTTAAAATTATGAAAAGCCCTCATTACCTATATCATCAATCAGATTCTTAGAGGC
human-ELP1-C9	GAAGTAAGCGCCATTGTACT	GAA	ELP1	SY105	pUC19-U6-SpCas9gRNA-NNN-ELP1-I20-T6C	present study	oSY108	ACACTCTTTCCCTACACGACGCTCTTCCGATCTGCCAAGGGGAAACTTAGAAGTTG	GCCAAGGGGAAACTTAGAAGTTG	oSY109	GACTGGAGTTCAGACGTGTGCTCTTCCGATCTGCCTCTAAGAATCTGATTGATGATATAGGT	GCCTCTAAGAATCTGATTGATGATATAGGT	GCCAAGGGGAAACTTAGAAGTTGTTCATCATCGAGCCCTGGTTTTAGCTCAGATTCGGAAGTGGTTGGACAAGTAAGCGCCATTGTACTGTTTGCGACTAGTTAGCTTGTGATTTATGTGTGAAGACAATAAGTATTTTATTACAATTTCGAGAACTTAAAATTATGAAAAGCCCTCATTACCTATATCATCAATCAGATTCTTAGAGGC
human-ELP1-C10	GCAAGTAAGCGCCATTGTAC	GCA	ELP1	SY106	pUC19-U6-SpCas9gRNA-NNN-ELP1-I20-T6C	present study	oSY108	ACACTCTTTCCCTACACGACGCTCTTCCGATCTGCCAAGGGGAAACTTAGAAGTTG	GCCAAGGGGAAACTTAGAAGTTG	oSY109	GACTGGAGTTCAGACGTGTGCTCTTCCGATCTGCCTCTAAGAATCTGATTGATGATATAGGT	GCCTCTAAGAATCTGATTGATGATATAGGT	GCCAAGGGGAAACTTAGAAGTTGTTCATCATCGAGCCCTGGTTTTAGCTCAGATTCGGAAGTGGTTGGACAAGTAAGCGCCATTGTACTGTTTGCGACTAGTTAGCTTGTGATTTATGTGTGAAGACAATAAGTATTTTATTACAATTTCGAGAACTTAAAATTATGAAAAGCCCTCATTACCTATATCATCAATCAGATTCTTAGAGGC
human-ELP1-C11	GACAAGTAAGCGCCATTGTA	GAC	ELP1	SY107	pUC19-U6-SpCas9gRNA-NNN-ELP1-I20-T6C	present study	oSY108	ACACTCTTTCCCTACACGACGCTCTTCCGATCTGCCAAGGGGAAACTTAGAAGTTG	GCCAAGGGGAAACTTAGAAGTTG	oSY109	GACTGGAGTTCAGACGTGTGCTCTTCCGATCTGCCTCTAAGAATCTGATTGATGATATAGGT	GCCTCTAAGAATCTGATTGATGATATAGGT	GCCAAGGGGAAACTTAGAAGTTGTTCATCATCGAGCCCTGGTTTTAGCTCAGATTCGGAAGTGGTTGGACAAGTAAGCGCCATTGTACTGTTTGCGACTAGTTAGCTTGTGATTTATGTGTGAAGACAATAAGTATTTTATTACAATTTCGAGAACTTAAAATTATGAAAAGCCCTCATTACCTATATCATCAATCAGATTCTTAGAGGC
Expression of pegRNAs for prime editors
site ID	spacer sequence	PAM	PBS/RTT Sequence	gene	sgRNA miniprep ID	plasmid description	sgRNA origin	P5 primer	P5 primer full sequence	P5 primer annealing sequence	P7 primer	P7 primer full sequence	P7 primer annealing sequence	amplicon sequence
ELP1(IVS20+C6T)-PBS13-RTT12-NGG PAM	GCTAGTCGCAAACAGTACAA	CGG	GTAAGTGCCATTGTACTGTTTGCGAC	ELP1	SY136	pUC19-U6-ELP1-SpCas9pegRNA-PBS_13-RTT_12 (C>T for I20-T6C)	present study	oSY108	ACACTCTTTCCCTACACGACGCTCTTCCGATCTGCCAAGGGGAAACTTAGAAGTTG	GCCAAGGGGAAACTTAGAAGTTG	oSY109	GACTGGAGTTCAGACGTGTGCTCTTCCGATCTGCCTCTAAGAATCTGATTGATGATATAGGT	GCCTCTAAGAATCTGATTGATGATATAGGT	GCCAAGGGGAAACTTAGAAGTTGTTCATCATCGAGCCCTGGTTTTAGCTCAGATTCGGAAGTGGTTGGACAAGTAAGCGCCATTGTACTGTTTGCGACTAGTTAGCTTGTGATTTATGTGTGAAGACAATAAGTATTTTATTACAATTTCGAGAACTTAAAATTATGAAAAGCCCTCATTACCTATATCATCAATCAGATTCTTAGAGGC
ELP1(IVS20+C6T)-PBS13-RTT16-NGG PAM	GCTAGTCGCAAACAGTACAA	CGG	CAAGTAAGTGCCATTGTACTGTTTGCGAC	ELP1	SY137	pUC19-U6-ELP1-SpCas9pegRNA-PBS_13-RTT_16 (C>T for I20-T6C)	present study	oSY108	ACACTCTTTCCCTACACGACGCTCTTCCGATCTGCCAAGGGGAAACTTAGAAGTTG	GCCAAGGGGAAACTTAGAAGTTG	oSY109	GACTGGAGTTCAGACGTGTGCTCTTCCGATCTGCCTCTAAGAATCTGATTGATGATATAGGT	GCCTCTAAGAATCTGATTGATGATATAGGT	GCCAAGGGGAAACTTAGAAGTTGTTCATCATCGAGCCCTGGTTTTAGCTCAGATTCGGAAGTGGTTGGACAAGTAAGCGCCATTGTACTGTTTGCGACTAGTTAGCTTGTGATTTATGTGTGAAGACAATAAGTATTTTATTACAATTTCGAGAACTTAAAATTATGAAAAGCCCTCATTACCTATATCATCAATCAGATTCTTAGAGGC
ELP1(IVS20+C6T)-PBS13-RTT19-NGG PAM	GCTAGTCGCAAACAGTACAA	CGG	TGGACAAGTAAGTGCCATTGTACTGTTTGCGAC	ELP1	SY138	pUC19-U6-ELP1-SpCas9pegRNA-PBS_13-RTT_19 (C>T for I20-T6C)	present study	oSY108	ACACTCTTTCCCTACACGACGCTCTTCCGATCTGCCAAGGGGAAACTTAGAAGTTG	GCCAAGGGGAAACTTAGAAGTTG	oSY109	GACTGGAGTTCAGACGTGTGCTCTTCCGATCTGCCTCTAAGAATCTGATTGATGATATAGGT	GCCTCTAAGAATCTGATTGATGATATAGGT	GCCAAGGGGAAACTTAGAAGTTGTTCATCATCGAGCCCTGGTTTTAGCTCAGATTCGGAAGTGGTTGGACAAGTAAGCGCCATTGTACTGTTTGCGACTAGTTAGCTTGTGATTTATGTGTGAAGACAATAAGTATTTTATTACAATTTCGAGAACTTAAAATTATGAAAAGCCCTCATTACCTATATCATCAATCAGATTCTTAGAGGC
ELP1(IVS20+C6T)-PBS16-RTT12-NGG PAM	GCTAGTCGCAAACAGTACAA	CGG	GTAAGTGCCATTGTACTGTTTGCGACTAG	ELP1	SY139	pUC19-U6-ELP1-SpCas9pegRNA-PBS_16-RTT_12 (C>T for I20-T6C)	present study	oSY108	ACACTCTTTCCCTACACGACGCTCTTCCGATCTGCCAAGGGGAAACTTAGAAGTTG	GCCAAGGGGAAACTTAGAAGTTG	oSY109	GACTGGAGTTCAGACGTGTGCTCTTCCGATCTGCCTCTAAGAATCTGATTGATGATATAGGT	GCCTCTAAGAATCTGATTGATGATATAGGT	GCCAAGGGGAAACTTAGAAGTTGTTCATCATCGAGCCCTGGTTTTAGCTCAGATTCGGAAGTGGTTGGACAAGTAAGCGCCATTGTACTGTTTGCGACTAGTTAGCTTGTGATTTATGTGTGAAGACAATAAGTATTTTATTACAATTTCGAGAACTTAAAATTATGAAAAGCCCTCATTACCTATATCATCAATCAGATTCTTAGAGGC
ELP1(IVS20+C6T)-PBS16-RTT16-NGG PAM	GCTAGTCGCAAACAGTACAA	CGG	CAAGTAAGTGCCATTGTACTGTTTGCGACTAG	ELP1	SY140	pUC19-U6-ELP1-SpCas9pegRNA-PBS_16-RTT_16 (C>T for I20-T6C)	present study	oSY108	ACACTCTTTCCCTACACGACGCTCTTCCGATCTGCCAAGGGGAAACTTAGAAGTTG	GCCAAGGGGAAACTTAGAAGTTG	oSY109	GACTGGAGTTCAGACGTGTGCTCTTCCGATCTGCCTCTAAGAATCTGATTGATGATATAGGT	GCCTCTAAGAATCTGATTGATGATATAGGT	GCCAAGGGGAAACTTAGAAGTTGTTCATCATCGAGCCCTGGTTTTAGCTCAGATTCGGAAGTGGTTGGACAAGTAAGCGCCATTGTACTGTTTGCGACTAGTTAGCTTGTGATTTATGTGTGAAGACAATAAGTATTTTATTACAATTTCGAGAACTTAAAATTATGAAAAGCCCTCATTACCTATATCATCAATCAGATTCTTAGAGGC
ELP1(IVS20+C6T)-PBS16-RTT19-NGG PAM	GCTAGTCGCAAACAGTACAA	CGG	TGGACAAGTAAGTGCCATTGTACTGTTTGCGACTAG	ELP1	SY141	pUC19-U6-ELP1-SpCas9pegRNA-PBS_16-RTT_19 (C>T for I20-T6C)	present study	oSY108	ACACTCTTTCCCTACACGACGCTCTTCCGATCTGCCAAGGGGAAACTTAGAAGTTG	GCCAAGGGGAAACTTAGAAGTTG	oSY109	GACTGGAGTTCAGACGTGTGCTCTTCCGATCTGCCTCTAAGAATCTGATTGATGATATAGGT	GCCTCTAAGAATCTGATTGATGATATAGGT	GCCAAGGGGAAACTTAGAAGTTGTTCATCATCGAGCCCTGGTTTTAGCTCAGATTCGGAAGTGGTTGGACAAGTAAGCGCCATTGTACTGTTTGCGACTAGTTAGCTTGTGATTTATGTGTGAAGACAATAAGTATTTTATTACAATTTCGAGAACTTAAAATTATGAAAAGCCCTCATTACCTATATCATCAATCAGATTCTTAGAGGC
ELP1(IVS20+C6T)-PBS19-RTT12-NGG PAM	GCTAGTCGCAAACAGTACAA	CGG	GTAAGTGCCATTGTACTGTTTGCGACTAGTTA	ELP1	SY142	pUC19-U6-ELP1-SpCas9pegRNA-PBS_19-RTT_12 (C>T for I20-T6C)	present study	oSY108	ACACTCTTTCCCTACACGACGCTCTTCCGATCTGCCAAGGGGAAACTTAGAAGTTG	GCCAAGGGGAAACTTAGAAGTTG	oSY109	GACTGGAGTTCAGACGTGTGCTCTTCCGATCTGCCTCTAAGAATCTGATTGATGATATAGGT	GCCTCTAAGAATCTGATTGATGATATAGGT	GCCAAGGGGAAACTTAGAAGTTGTTCATCATCGAGCCCTGGTTTTAGCTCAGATTCGGAAGTGGTTGGACAAGTAAGCGCCATTGTACTGTTTGCGACTAGTTAGCTTGTGATTTATGTGTGAAGACAATAAGTATTTTATTACAATTTCGAGAACTTAAAATTATGAAAAGCCCTCATTACCTATATCATCAATCAGATTCTTAGAGGC
ELP1(IVS20+C6T)-PBS19-RTT16-NGG PAM	GCTAGTCGCAAACAGTACAA	CGG	CAAGTAAGTGCCATTGTACTGTTTGCGACTAGTTA	ELP1	SY143	pUC19-U6-ELP1-SpCas9pegRNA-PBS_19-RTT_16 (C>T for I20-T6C)	present study	oSY108	ACACTCTTTCCCTACACGACGCTCTTCCGATCTGCCAAGGGGAAACTTAGAAGTTG	GCCAAGGGGAAACTTAGAAGTTG	oSY109	GACTGGAGTTCAGACGTGTGCTCTTCCGATCTGCCTCTAAGAATCTGATTGATGATATAGGT	GCCTCTAAGAATCTGATTGATGATATAGGT	GCCAAGGGGAAACTTAGAAGTTGTTCATCATCGAGCCCTGGTTTTAGCTCAGATTCGGAAGTGGTTGGACAAGTAAGCGCCATTGTACTGTTTGCGACTAGTTAGCTTGTGATTTATGTGTGAAGACAATAAGTATTTTATTACAATTTCGAGAACTTAAAATTATGAAAAGCCCTCATTACCTATATCATCAATCAGATTCTTAGAGGC
ELP1(IVS20+C6T)-PBS19-RTT19-NGG PAM	GCTAGTCGCAAACAGTACAA	CGG	TGGACAAGTAAGTGCCATTGTACTGTTTGCGACTAGTTA	ELP1	SY144	pUC19-U6-ELP1-SpCas9pegRNA-PBS_19-RTT_19 (C>T for I20-T6C)	present study	oSY108	ACACTCTTTCCCTACACGACGCTCTTCCGATCTGCCAAGGGGAAACTTAGAAGTTG	GCCAAGGGGAAACTTAGAAGTTG	oSY109	GACTGGAGTTCAGACGTGTGCTCTTCCGATCTGCCTCTAAGAATCTGATTGATGATATAGGT	GCCTCTAAGAATCTGATTGATGATATAGGT	GCCAAGGGGAAACTTAGAAGTTGTTCATCATCGAGCCCTGGTTTTAGCTCAGATTCGGAAGTGGTTGGACAAGTAAGCGCCATTGTACTGTTTGCGACTAGTTAGCTTGTGATTTATGTGTGAAGACAATAAGTATTTTATTACAATTTCGAGAACTTAAAATTATGAAAAGCCCTCATTACCTATATCATCAATCAGATTCTTAGAGGC
pUC19-U6-SpCas9gRNA-ELP1-secondary-nick-site	GATCTGAGCTAAAACCAGGG	TGG		ELP1	SY145	pUC19-U6-SpCas9gRNA-ELP1 (IVS20+T6C)-secondary-nick-site-NGG	present study	oSY108	ACACTCTTTCCCTACACGACGCTCTTCCGATCTGCCAAGGGGAAACTTAGAAGTTG	GCCAAGGGGAAACTTAGAAGTTG	oSY109	GACTGGAGTTCAGACGTGTGCTCTTCCGATCTGCCTCTAAGAATCTGATTGATGATATAGGT	GCCTCTAAGAATCTGATTGATGATATAGGT	GCCAAGGGGAAACTTAGAAGTTGTTCATCATCGAGCCCTGGTTTTAGCTCAGATTCGGAAGTGGTTGGACAAGTAAGCGCCATTGTACTGTTTGCGACTAGTTAGCTTGTGATTTATGTGTGAAGACAATAAGTATTTTATTACAATTTCGAGAACTTAAAATTATGAAAAGCCCTCATTACCTATATCATCAATCAGATTCTTAGAGGC
