## Supplementary material for "Engineered CRISPR-Base Editors as a Permanent Treatment for Familial Dysautonomia": Table S4 - Oligonucleotides

### Sheet: Table S4
Table S4 - Oligonucleotides and probes
For amplification of endogenous loci
primer ID	primer description	full primer sequence	3' end of primer complementary genomic locus
oSY108	fwd P5 deep seq primer for ELP1 Intron20 C6T	ACACTCTTTCCCTACACGACGCTCTTCCGATCTGCCAAGGGGAAACTTAGAAGTTG	GCCAAGGGGAAACTTAGAAGTTG
oSY109	rev P7 deep seq primer for ELP1 Intron20 C6T	GACTGGAGTTCAGACGTGTGCTCTTCCGATCTGCCTCTAAGAATCTGATTGATGATATAGGT	GCCTCTAAGAATCTGATTGATGATATAGGT
For targeted sequencing library preparation
primer ID	primer description	primer sequence
oRW1092	Nextera DNA index 701 primer	CAAGCAGAAGACGGCATACGAGATTCGCCTTAGTGACTGGAGTTCAGACGTGTGCTCTTCCGATCT
oRW1093	Nextera DNA index 702 primer	CAAGCAGAAGACGGCATACGAGATCTAGTACGGTGACTGGAGTTCAGACGTGTGCTCTTCCGATCT
oRW1094	Nextera DNA index 703 primer	CAAGCAGAAGACGGCATACGAGATTTCTGCCTGTGACTGGAGTTCAGACGTGTGCTCTTCCGATCT
oRW1095	Nextera DNA index 704 primer	CAAGCAGAAGACGGCATACGAGATGCTCAGGAGTGACTGGAGTTCAGACGTGTGCTCTTCCGATCT
oRW1096	Nextera DNA index 705 primer	CAAGCAGAAGACGGCATACGAGATAGGAGTCCGTGACTGGAGTTCAGACGTGTGCTCTTCCGATCT
oRW1097	Nextera DNA index 706 primer	CAAGCAGAAGACGGCATACGAGATCATGCCTAGTGACTGGAGTTCAGACGTGTGCTCTTCCGATCT
oRW1098	Nextera DNA index 707 primer	CAAGCAGAAGACGGCATACGAGATGTAGAGAGGTGACTGGAGTTCAGACGTGTGCTCTTCCGATCT
oRW1099	Nextera DNA index 708 primer	CAAGCAGAAGACGGCATACGAGATCCTCTCTGGTGACTGGAGTTCAGACGTGTGCTCTTCCGATCT
oRW1100	Nextera DNA index 709 primer	CAAGCAGAAGACGGCATACGAGATAGCGTAGCGTGACTGGAGTTCAGACGTGTGCTCTTCCGATCT
oRW1101	Nextera DNA index 710 primer	CAAGCAGAAGACGGCATACGAGATCAGCCTCGGTGACTGGAGTTCAGACGTGTGCTCTTCCGATCT
oRW1102	Nextera DNA index 711 primer	CAAGCAGAAGACGGCATACGAGATTGCCTCTTGTGACTGGAGTTCAGACGTGTGCTCTTCCGATCT
oRW1103	Nextera DNA index 712 primer	CAAGCAGAAGACGGCATACGAGATTCCTCTACGTGACTGGAGTTCAGACGTGTGCTCTTCCGATCT
oRW1104	Nextera DNA index 714 primer	CAAGCAGAAGACGGCATACGAGATTCATGAGCGTGACTGGAGTTCAGACGTGTGCTCTTCCGATCT
oRW1105	Nextera DNA index 715 primer	CAAGCAGAAGACGGCATACGAGATCCTGAGATGTGACTGGAGTTCAGACGTGTGCTCTTCCGATCT
oRW1106	Nextera DNA index 716 primer	CAAGCAGAAGACGGCATACGAGATTAGCGAGTGTGACTGGAGTTCAGACGTGTGCTCTTCCGATCT
oRW1107	Nextera DNA index 718 primer	CAAGCAGAAGACGGCATACGAGATGTAGCTCCGTGACTGGAGTTCAGACGTGTGCTCTTCCGATCT
oRW1108	Nextera DNA index 719 primer	CAAGCAGAAGACGGCATACGAGATTACTACGCGTGACTGGAGTTCAGACGTGTGCTCTTCCGATCT
oRW1109	Nextera DNA index 720 primer	CAAGCAGAAGACGGCATACGAGATAGGCTCCGGTGACTGGAGTTCAGACGTGTGCTCTTCCGATCT
oRW1110	Nextera DNA index 721 primer	CAAGCAGAAGACGGCATACGAGATGCAGCGTAGTGACTGGAGTTCAGACGTGTGCTCTTCCGATCT
oRW1111	Nextera DNA index 722 primer	CAAGCAGAAGACGGCATACGAGATCTGCGCATGTGACTGGAGTTCAGACGTGTGCTCTTCCGATCT
oRW1112	Nextera DNA index 723 primer	CAAGCAGAAGACGGCATACGAGATGAGCGCTAGTGACTGGAGTTCAGACGTGTGCTCTTCCGATCT
oRW1113	Nextera DNA index 724 primer	CAAGCAGAAGACGGCATACGAGATCGCTCAGTGTGACTGGAGTTCAGACGTGTGCTCTTCCGATCT
oRW1114	Nextera DNA index 726 primer	CAAGCAGAAGACGGCATACGAGATGTCTTAGGGTGACTGGAGTTCAGACGTGTGCTCTTCCGATCT
oRW1115	Nextera DNA index 727 primer	CAAGCAGAAGACGGCATACGAGATACTGATCGGTGACTGGAGTTCAGACGTGTGCTCTTCCGATCT
oRW1116	Nextera DNA index 501 primer	AATGATACGGCGACCACCGAGATCTACACTAGATCGCACACTCTTTCCCTACACGACGCTCTTCCGATCT
oRW1117	Nextera DNA index 502 primer	AATGATACGGCGACCACCGAGATCTACACCTCTCTATACACTCTTTCCCTACACGACGCTCTTCCGATCT
oRW1118	Nextera DNA index 503 primer	AATGATACGGCGACCACCGAGATCTACACTATCCTCTACACTCTTTCCCTACACGACGCTCTTCCGATCT
oRW1119	Nextera DNA index 504 primer	AATGATACGGCGACCACCGAGATCTACACAGAGTAGAACACTCTTTCCCTACACGACGCTCTTCCGATCT
oRW1120	Nextera DNA index 505 primer	AATGATACGGCGACCACCGAGATCTACACGTAAGGAGACACTCTTTCCCTACACGACGCTCTTCCGATCT
oRW1121	Nextera DNA index 506 primer	AATGATACGGCGACCACCGAGATCTACACACTGCATAACACTCTTTCCCTACACGACGCTCTTCCGATCT
oRW1122	Nextera DNA index 507 primer	AATGATACGGCGACCACCGAGATCTACACAAGGAGTAACACTCTTTCCCTACACGACGCTCTTCCGATCT
oRW1123	Nextera DNA index 508 primer	AATGATACGGCGACCACCGAGATCTACACCTAAGCCTACACTCTTTCCCTACACGACGCTCTTCCGATCT
oRW1124	Nextera DNA index 510 primer	AATGATACGGCGACCACCGAGATCTACACCGTCTAATACACTCTTTCCCTACACGACGCTCTTCCGATCT
oRW1125	Nextera DNA index 511 primer	AATGATACGGCGACCACCGAGATCTACACTCTCTCCGACACTCTTTCCCTACACGACGCTCTTCCGATCT
oRW1126	Nextera DNA index 513 primer	AATGATACGGCGACCACCGAGATCTACACTCGACTAGACACTCTTTCCCTACACGACGCTCTTCCGATCT
oRW1127	Nextera DNA index 515 primer	AATGATACGGCGACCACCGAGATCTACACTTCTAGCTACACTCTTTCCCTACACGACGCTCTTCCGATCT
oRW1128	Nextera DNA index 516 primer	AATGATACGGCGACCACCGAGATCTACACCCTAGAGTACACTCTTTCCCTACACGACGCTCTTCCGATCT
oRW1129	Nextera DNA index 517 primer	AATGATACGGCGACCACCGAGATCTACACGCGTAAGAACACTCTTTCCCTACACGACGCTCTTCCGATCT
oRW1130	Nextera DNA index 518 primer	AATGATACGGCGACCACCGAGATCTACACCTATTAAGACACTCTTTCCCTACACGACGCTCTTCCGATCT
oRW1131	Nextera DNA index 520 primer	AATGATACGGCGACCACCGAGATCTACACAAGGCTATACACTCTTTCCCTACACGACGCTCTTCCGATCT
GUIDE-seq2 oligos
primer ID	primer description	primer sequence
oSQT685	Top strand oligo before annealing for dsODN transfections	5Phos/G*T*TTAATTGAGTTGTCATATGTTAATAACGGT*A*T
oSQT686	Bottom strand oligo before annealing for dsODN transfections	5Phos/A*T*ACCGTTATTAACATATGACAACTCAATTAA*A*C
oRAS1396	Tn5-A constant bottom oligo for guide seq 2	/5Phos/CTGTCTCTTATACA/3ddC/
oRAS1397	i5_N501_UMI_Tn5-A top oligo for guide seq 2	AATGATACGGCGACCACCGAGATCTACACTAGATCGCNNNNNNNNNNTCGTCGGCAGCGTCAGATGTGTATAAGAGACAG
oRAS1398	i5_N502_UMI_Tn5-A top oligo for guide seq 2	AATGATACGGCGACCACCGAGATCTACACCTCTCTATNNNNNNNNNNTCGTCGGCAGCGTCAGATGTGTATAAGAGACAG
oRAS1399	i5_N503_UMI_Tn5-A top oligo for guide seq 2	AATGATACGGCGACCACCGAGATCTACACTATCCTCTNNNNNNNNNNTCGTCGGCAGCGTCAGATGTGTATAAGAGACAG
oRAS1400	i5_N504_UMI_Tn5-A top oligo for guide seq 2	AATGATACGGCGACCACCGAGATCTACACAGAGTAGANNNNNNNNNNTCGTCGGCAGCGTCAGATGTGTATAAGAGACAG
oRAS1401	i5_N505_UMI_Tn5-A top oligo for guide seq 2	AATGATACGGCGACCACCGAGATCTACACGTAAGGAGNNNNNNNNNNTCGTCGGCAGCGTCAGATGTGTATAAGAGACAG
oRAS1402	i5_N506_UMI_Tn5-A top oligo for guide seq 2	AATGATACGGCGACCACCGAGATCTACACACTGCATANNNNNNNNNNTCGTCGGCAGCGTCAGATGTGTATAAGAGACAG
oRAS1403	i5_N507_UMI_Tn5-A top oligo for guide seq 2	AATGATACGGCGACCACCGAGATCTACACAAGGAGTANNNNNNNNNNTCGTCGGCAGCGTCAGATGTGTATAAGAGACAG
oRAS1404	i5_N508_UMI_Tn5-A top oligo for guide seq 2	AATGATACGGCGACCACCGAGATCTACACCTAAGCCTNNNNNNNNNNTCGTCGGCAGCGTCAGATGTGTATAAGAGACAG
oRAS1405	common i5 primer for guide seq 2 PCR	AATGATACGGCGACCACCGAGATCTACAC
oRAS1406	i7_N701_dsODN_+ for guide seq 2 PCR	CAAGCAGAAGACGGCATACGAGATAGCGGAATGTGACTGGAGTTCAGACGTGTGCTCTTCCGATCTATACCGTTATTAACATATGACA
oRAS1407	i7_N702_dsODN_+ for guide seq 2 PCR	CAAGCAGAAGACGGCATACGAGATGATCATGCGTGACTGGAGTTCAGACGTGTGCTCTTCCGATCTATACCGTTATTAACATATGACA
oRAS1408	i7_N703_dsODN_+ for guide seq 2 PCR	CAAGCAGAAGACGGCATACGAGATAAGACGGAGTGACTGGAGTTCAGACGTGTGCTCTTCCGATCTATACCGTTATTAACATATGACA
oRAS1409	i7_N704_dsODN_+ for guide seq 2 PCR	CAAGCAGAAGACGGCATACGAGATCGAGTCCTGTGACTGGAGTTCAGACGTGTGCTCTTCCGATCTATACCGTTATTAACATATGACA
oRAS1410	i7_N705_dsODN_+ for guide seq 2 PCR	CAAGCAGAAGACGGCATACGAGATTCCTCAGGGTGACTGGAGTTCAGACGTGTGCTCTTCCGATCTATACCGTTATTAACATATGACA
oRAS1411	i7_N706_dsODN_+ for guide seq 2 PCR	CAAGCAGAAGACGGCATACGAGATGTACGGATGTGACTGGAGTTCAGACGTGTGCTCTTCCGATCTATACCGTTATTAACATATGACA
oRAS1412	i7_N707_dsODN_+ for guide seq 2 PCR	CAAGCAGAAGACGGCATACGAGATCATCTCTCGTGACTGGAGTTCAGACGTGTGCTCTTCCGATCTATACCGTTATTAACATATGACA
oRAS1418	i7_N701_dsODN_- for guide seq 2 PCR	CAAGCAGAAGACGGCATACGAGATAGCGGAATGTGACTGGAGTTCAGACGTGTGCTCTTCCGATCTGTTTAATTGAGTTGTCATATGTTAATAAC
oRAS1419	i7_N702_dsODN_- for guide seq 2 PCR	CAAGCAGAAGACGGCATACGAGATGATCATGCGTGACTGGAGTTCAGACGTGTGCTCTTCCGATCTGTTTAATTGAGTTGTCATATGTTAATAAC
oRAS1420	i7_N703_dsODN_- for guide seq 2 PCR	CAAGCAGAAGACGGCATACGAGATAAGACGGAGTGACTGGAGTTCAGACGTGTGCTCTTCCGATCTGTTTAATTGAGTTGTCATATGTTAATAAC
oRAS1421	i7_N704_dsODN_- for guide seq 2 PCR	CAAGCAGAAGACGGCATACGAGATCGAGTCCTGTGACTGGAGTTCAGACGTGTGCTCTTCCGATCTGTTTAATTGAGTTGTCATATGTTAATAAC
oRAS1422	i7_N705_dsODN_- for guide seq 2 PCR	CAAGCAGAAGACGGCATACGAGATTCCTCAGGGTGACTGGAGTTCAGACGTGTGCTCTTCCGATCTGTTTAATTGAGTTGTCATATGTTAATAAC
oRAS1423	i7_N706_dsODN_- for guide seq 2 PCR	CAAGCAGAAGACGGCATACGAGATGTACGGATGTGACTGGAGTTCAGACGTGTGCTCTTCCGATCTGTTTAATTGAGTTGTCATATGTTAATAAC
oRAS1424	i7_N707_dsODN_- for guide seq 2 PCR	CAAGCAGAAGACGGCATACGAGATCATCTCTCGTGACTGGAGTTCAGACGTGTGCTCTTCCGATCTGTTTAATTGAGTTGTCATATGTTAATAAC
For amplification of off target validation loci
primer ID	primer description	full primer sequence	3' end of primer complementary genomic locus
oSY1546	fwd P5 deep seq primer for ELP1 C6 OT1	ACACTCTTTCCCTACACGACGCTCTTCCGATCTCCTTGGTGCTTCTGTACTGC	CCTTGGTGCTTCTGTACTGC
oSY1547	rev P7 deep seq primer for ELP1 C6 OT1	GACTGGAGTTCAGACGTGTGCTCTTCCGATCTGGATGACCTTCCCCAAGCA	GGATGACCTTCCCCAAGCA
oSY1484	fwd P5 deep seq primer for ELP1 C6 OT2	ACACTCTTTCCCTACACGACGCTCTTCCGATCTTGCGAGTGTCTTGGAAACGT	TGCGAGTGTCTTGGAAACGT
oSY1485	rev P7 deep seq primer for ELP1 C6 OT2	GACTGGAGTTCAGACGTGTGCTCTTCCGATCTCTCTAGAGGTGCCTTTCCGC	CTCTAGAGGTGCCTTTCCGC
oSY1548	fwd P5 deep seq primer for ELP1 C6 OT3	ACACTCTTTCCCTACACGACGCTCTTCCGATCTTCTTCCCTCCCATTGACGTC	TCTTCCCTCCCATTGACGTC
oSY1549	rev P7 deep seq primer for ELP1 C6 OT3	GACTGGAGTTCAGACGTGTGCTCTTCCGATCTGACATCAGGTAGCAGGCTGA	GACATCAGGTAGCAGGCTGA
oSY1520	fwd P5 deep seq primer for ELP1 C6 OT4	ACACTCTTTCCCTACACGACGCTCTTCCGATCTGAATGTGGCAGAAGAGATTTAAA	GAATGTGGCAGAAGAGATTTAAA
oSY1521	rev P7 deep seq primer for ELP1 C6 OT4	GACTGGAGTTCAGACGTGTGCTCTTCCGATCTGGTTAAAAGTGGCTGTGTTTAG	GGTTAAAAGTGGCTGTGTTTAG
oSY1468	fwd P5 deep seq primer for ELP1 C6 OT6	ACACTCTTTCCCTACACGACGCTCTTCCGATCTGCATGGATGGCAGGGGATTA	GCATGGATGGCAGGGGATTA
oSY1469	rev P7 deep seq primer for ELP1 C6 OT6	GACTGGAGTTCAGACGTGTGCTCTTCCGATCTCCCTCCCATCATCCCAACTT	CCCTCCCATCATCCCAACTT
oSY1472	fwd P5 deep seq primer for ELP1 C6 OT7	ACACTCTTTCCCTACACGACGCTCTTCCGATCTATGTGTGCGTGTGTGTGTAT	ATGTGTGCGTGTGTGTGTAT
oSY1473	rev P7 deep seq primer for ELP1 C6 OT7	GACTGGAGTTCAGACGTGTGCTCTTCCGATCTCCTTATTGCAAAGCTTTAACTGTT	CCTTATTGCAAAGCTTTAACTGTT
oSY1476	fwd P5 deep seq primer for ELP1 C6 OT8	ACACTCTTTCCCTACACGACGCTCTTCCGATCTGCCTCCACAATGCAGCTCTT	GCCTCCACAATGCAGCTCTT
oSY1477	rev P7 deep seq primer for ELP1 C6 OT8	GACTGGAGTTCAGACGTGTGCTCTTCCGATCTACAGTAAGATTTCTAGCCAGGC	ACAGTAAGATTTCTAGCCAGGC
oSY1480	fwd P5 deep seq primer for ELP1 C6 OT9	ACACTCTTTCCCTACACGACGCTCTTCCGATCTCCGTGGAATACTGTTCAGCCT	CCGTGGAATACTGTTCAGCCT
oSY1481	rev P7 deep seq primer for ELP1 C6 OT9	GACTGGAGTTCAGACGTGTGCTCTTCCGATCTTCCTCCTACTTCCACCCCTT	TCCTCCTACTTCCACCCCTT
oSY1490	fwd P5 deep seq primer for ELP1 C6 OT10	ACACTCTTTCCCTACACGACGCTCTTCCGATCTTAGGTTGTAACATGGTATTTAATGA	TAGGTTGTAACATGGTATTTAATGA
oSY1491	rev P7 deep seq primer for ELP1 C6 OT10	GACTGGAGTTCAGACGTGTGCTCTTCCGATCTCACATTTTCTTTGTTCTTTTTCC	CACATTTTCTTTGTTCTTTTTCC
oSY1492	fwd P5 deep seq primer for ELP1 C6 OT11	ACACTCTTTCCCTACACGACGCTCTTCCGATCTTGGGAGGAGCTTATACACTATCT	TGGGAGGAGCTTATACACTATCT
oSY1493	rev P7 deep seq primer for ELP1 C6 OT11	GACTGGAGTTCAGACGTGTGCTCTTCCGATCTTGCATAGACAAAAGACTAGACCA	TGCATAGACAAAAGACTAGACCA
oSY1500	fwd P5 deep seq primer for ELP1 C6 OT13	ACACTCTTTCCCTACACGACGCTCTTCCGATCTTGTACAGCTGATCTTGAGAGC	TGTACAGCTGATCTTGAGAGC
oSY1501	rev P7 deep seq primer for ELP1 C6 OT13	GACTGGAGTTCAGACGTGTGCTCTTCCGATCTACAAATACTGCACGACTCCACT	ACAAATACTGCACGACTCCACT
oSY1504	fwd P5 deep seq primer for ELP1 C6 OT14	ACACTCTTTCCCTACACGACGCTCTTCCGATCTGCAGCTGGTAAAGAGGAGGG	GCAGCTGGTAAAGAGGAGGG
oSY1505	rev P7 deep seq primer for ELP1 C6 OT14	GACTGGAGTTCAGACGTGTGCTCTTCCGATCTCTTGAAGAGTTTGGGGCATGT	CTTGAAGAGTTTGGGGCATGT
oSY1508	fwd P5 deep seq primer for ELP1 C6 OT15	ACACTCTTTCCCTACACGACGCTCTTCCGATCTCCACTCCTCAACCGTAGACC	CCACTCCTCAACCGTAGACC
oSY1509	rev P7 deep seq primer for ELP1 C6 OT15	GACTGGAGTTCAGACGTGTGCTCTTCCGATCTCGGCCCACTTGTACTCACTT	CGGCCCACTTGTACTCACTT
oSY1524	fwd P5 deep seq primer for ELP1 C6 OT15	ACACTCTTTCCCTACACGACGCTCTTCCGATCTAGGAGGACTCATTTTGGGATG	AGGAGGACTCATTTTGGGATG
oSY1525	rev P7 deep seq primer for ELP1 C6 OT15	GACTGGAGTTCAGACGTGTGCTCTTCCGATCTTTCATGATCCCTGCCACCAA	TTCATGATCCCTGCCACCAA
oSY1512	fwd P5 deep seq primer for ELP1 C6 OT16	ACACTCTTTCCCTACACGACGCTCTTCCGATCTGGGCTTGGTGCCTCTTTTTT	GGGCTTGGTGCCTCTTTTTT
oSY1513	rev P7 deep seq primer for ELP1 C6 OT16	GACTGGAGTTCAGACGTGTGCTCTTCCGATCTCAGTGACAAGAGTGAGACTCTG	CAGTGACAAGAGTGAGACTCTG
oSY1516	fwd P5 deep seq primer for ELP1 C6 OT17	ACACTCTTTCCCTACACGACGCTCTTCCGATCTTGAAACAGCCTAGTCAGAAAAGG	TGAAACAGCCTAGTCAGAAAAGG
oSY1517	rev P7 deep seq primer for ELP1 C6 OT17	GACTGGAGTTCAGACGTGTGCTCTTCCGATCTAACTCTTTGCTGCCTCCCC	AACTCTTTGCTGCCTCCCC
oSY1530	fwd P5 deep seq primer for ELP1 C6 OT19	ACACTCTTTCCCTACACGACGCTCTTCCGATCTAGTGAAATAAGCCCTACCCAGA	AGTGAAATAAGCCCTACCCAGA
oSY1531	rev P7 deep seq primer for ELP1 C6 OT19	GACTGGAGTTCAGACGTGTGCTCTTCCGATCTGCTCTCTAGAACTTATGCATCCT	GCTCTCTAGAACTTATGCATCCT
oSY1532	fwd P5 deep seq primer for ELP1 C6 OT20	ACACTCTTTCCCTACACGACGCTCTTCCGATCTAATACAAGCCAGCCAGCCTT	AATACAAGCCAGCCAGCCTT
oSY1533	rev P7 deep seq primer for ELP1 C6 OT20	GACTGGAGTTCAGACGTGTGCTCTTCCGATCTAAACATCTCCCCAATTCCCC	AAACATCTCCCCAATTCCCC
Note	OT5 and 12 failed to amplify
For mouse genotyping
	Primers to discriminate the Elp1 alleles
	forward	TGATTGACACAGACTCTGGCCA
	reverse	CTTTCACTCTGAAATTACAGGAAG
	Primers to detect the TgFD9 transgene
	forward	GCCATTGTACTGTTTGCGACT
	reverse	TGAGTGTCACGATTCTTTCTGC
For RT-qPCR and genotyping
	Primers to amplify the full-length ELP1 isoform
	forward	GAGCCCTGGTTTTAGCTCAG
	reverse	CATGCATTCAAATGCCTCTTT
	probe	TCGGAAGTGGTTGGACAAACTTATGTTT
	Primers to amplify the mutant (Δ20) ELP1 spliced isoforms
	forward	CACAAAGCTTGTATTACAGACT
	reverse	GAAGGTTTCCACATTTCCAAG
	probe	CTCAATCTGATTTATGATCATAACCCTAAGGTG
